# The cost and payout of age on germline regeneration and sexual maturation in *Platynereis dumerilii*

**DOI:** 10.1101/2024.01.22.576726

**Authors:** Bria Metzger, B. Duygu Özpolat

## Abstract

Regeneration, regrowing lost and injured body parts, is an ability that generally declines with age or developmental transitions (i.e. metamorphosis, sexual maturation) in many organisms. Regeneration is also energetically a costly process, and trade-offs occur between regeneration and other costly processes such as somatic growth, or sexual reproduction. Here we investigate the interplay of regeneration, reproduction, and age in the segmented worm *Platynereis dumerilii*. *P. dumerilii* can regenerate its whole posterior body axis, along with its reproductive cells, thereby having to carry out the two costly processes (somatic and germ cell regeneration) after injury. We specifically examine how age affects the success of germ cell regeneration and sexual maturation in developmentally young versus old organisms. We hypothesized that developmentally younger individuals (i.e. lower investment state, with gametes in early mitotic stages) will have higher regeneration success and reach sexual maturation faster than the individuals at developmentally older stages (i.e. higher investment state, with gametes in the process of maturation). Surprisingly, older amputated worms grew faster and matured earlier than younger amputees, even though they had to regenerate more segments and recuperate the more costly germ cells which were already starting to undergo gametogenesis. To analyze germ cell regeneration across stages, we used Hybridization Chain Reaction for the germline marker *vasa*. We found that regenerated worms start repopulating new segments with germ cell clusters as early as 14 days post amputation. In addition, *vasa* expression is observed in a wide region of newly-regenerated segments, which appears different from expression patterns during normal growth or regeneration in worms before gonial cluster expansion. Future studies will focus on determining the exact sources of gonial clusters in regeneration.

**Funding:** NIGMS 1R35GM138008-01, Hibbitt Fellowship, WashU Startup funds
