## Supplementary File 03 for "The cost and payout of age on germline regeneration and sexual maturation in *Platynereis dumerilii*": AE.csv

Box	Group	Sex	Date	Segments	A/E border	Notes	Start date	Days since start
1	s40_amputated	Female	18 Jan 2022	72	22		13 April 2021	280
2	s40_control	Female	18 Jan 2022	76	22		13 April 2021	280
2	s40_control	Male	18 Jan 2022	64	13		13 April 2021	280
2	s40_control	Male	11 Feb 2022	78	15		13 April 2021	304
2	s40_control	Female	11 Feb 2022	NA	21	Broken (>50)	13 April 2021	304
2	s40_control	Female	11 Feb 2022	68	20		13 April 2021	304
3	s40_amputated	Male	17 Dec 2021	71	16		13 April 2021	248
3	s40_amputated	Female	11 Jan 2022	71	21		13 April 2021	273
3	s40_amputated	Male	11 Jan 2022	75	15		13 April 2021	273
3	s40_amputated	Male	18 Jan 2022	75	15		13 April 2021	280
3	s40_amputated	Male	18 Jan 2022	75	15		13 April 2021	280
4	s40_control	Male	17 Dec 2021	69	16		13 April 2021	248
4	s40_control	Female	18 Jan 2022	64	24		13 April 2021	280
5	s40_amputated	Female	16 Dec 2021	80	22		13 April 2021	247
5	s40_amputated	Male	16 Dec 2021	75	16		13 April 2021	247
6	s40_control	Female	12 Oct 2021	71	21		13 April 2021	182
6	s40_control	Female	26 Jan 2022	64	21		13 April 2021	288
6	s40_control	Female	18 March 2022	80	20		13 April 2021	339
8	s50_amputated	Female	11 Feb 2022	69	21		14 April 2021	303
8	s50_amputated	Female	11 Feb 2022	71	20		14 April 2021	303
8	s50_amputated	Female	11 Feb 2022	76	22		14 April 2021	303
9	s50_control	Female	4 Jan 2022	79	22		14 April 2021	265
10	s50_amputated	Male	25 Aug 2021	81	16		14 April 2021	133
12	s50_amputated	Female	25 Aug 2021	62	21		14 April 2021	133
13	s50_control	Female	11 Jan 2022	72	21		14 April 2021	272
13	s50_control	Female	6 Jan 2022	76	22		14 April 2021	267
13	s50_control	Male	6 Jan 2022	68	15		14 April 2021	267
13	s50_control	Male	11 Feb 2022	77	15		14 April 2021	303
14	s50_amputated	Female	15 Dec 2021	NA	20	Broken	14 April 2021	245
16	s60_control	Male	12 Oct 2021	76	15		15 April 2021	180
17	s60_amputated	Female	4 Aug 2021	60	21	Small	16 May 2021	80
18	s60_control	Female	23 Aug 2021	64	21		16 May 2021	99
18	s60_control	Female	25 Aug 2021	76	24		16 May 2021	101
19	s60_amputated	Male	15 Sep 2021	72	15		16 May 2021	122
19	s60_amputated	Male	15 Sep 2021	69	15		16 May 2021	122
19	s60_amputated	Female	12 Oct 2021	62	20	Early	16 May 2021	149
21	s60_amputated	Female	15 Sep 2021	NA	21	Broken	16 May 2021	122
21	s60_amputated	Female	12 Oct 2021	74	22		16 May 2021	149
