## Supplementary File 03 for "The cost and payout of age on germline regeneration and sexual maturation in *Platynereis dumerilii*": AF_4wk_scounts.csv

treatment	box	counts
s40_amputated	1	30
s40_amputated	1	33
s40_amputated	1	32
s40_amputated	1	30
s40_amputated	1	22
s40_amputated	1	33
s40_amputated	1	26
s40_amputated	1	24
s40_amputated	1	34
s40_amputated	1	28
s40_amputated	1	30
s40_amputated	1	31
s40_amputated	1	26
s40_amputated	1	26
s40_amputated	1	32
s40_amputated	1	28
s40_amputated	3	14
s40_amputated	3	27
s40_amputated	3	29
s40_amputated	3	33
s40_amputated	3	34
s40_amputated	3	29
s40_amputated	3	32
s40_amputated	3	24
s40_amputated	3	17
s40_amputated	3	21
s40_amputated	3	24
s40_amputated	3	22
s40_amputated	3	31
s40_amputated	3	33
s40_amputated	3	31
s40_amputated	3	25
s40_amputated	5	19
s40_amputated	5	18
s40_amputated	5	27
s40_amputated	5	25
s40_amputated	5	28
s40_amputated	5	22
s40_amputated	5	28
s40_amputated	5	17
s40_amputated	5	22
s40_amputated	5	22
s40_amputated	5	27
s40_amputated	5	26
s40_amputated	5	28
s40_amputated	5	26
s40_amputated	7	34
s40_amputated	7	35
s40_amputated	7	30
s40_amputated	7	32
s40_amputated	7	9
s40_amputated	7	23
s40_amputated	7	9
s40_amputated	7	23
s40_amputated	7	27
s40_amputated	7	28
s40_amputated	7	20
s40_amputated	7	26
s40_amputated	7	28
s40_amputated	7	28
s40_amputated	7	34
s40_amputated	7	27
s50_amputated	8	38
s50_amputated	8	34
s50_amputated	8	15
s50_amputated	8	35
s50_amputated	8	34
s50_amputated	8	31
s50_amputated	8	31
s50_amputated	8	18
s50_amputated	8	37
s50_amputated	8	25
s50_amputated	8	26
s50_amputated	8	34
s50_amputated	8	31
s50_amputated	8	24
s50_amputated	10	32
s50_amputated	10	16
s50_amputated	10	27
s50_amputated	10	30
s50_amputated	10	33
s50_amputated	10	36
s50_amputated	10	34
s50_amputated	10	31
s50_amputated	10	30
s50_amputated	10	33
s50_amputated	10	34
s50_amputated	10	30
s50_amputated	12	19
s50_amputated	12	31
s50_amputated	12	32
s50_amputated	12	23
s50_amputated	12	37
s50_amputated	12	36
s50_amputated	12	28
s50_amputated	12	30
s50_amputated	12	32
s50_amputated	12	20
s50_amputated	12	24
s50_amputated	12	35
s50_amputated	12	35
s50_amputated	12	34
s50_amputated	12	19
s50_amputated	12	32
s50_amputated	12	31
s50_amputated	14	30
s50_amputated	14	34
s50_amputated	14	19
s50_amputated	14	32
s50_amputated	14	39
s50_amputated	14	33
s50_amputated	14	32
s50_amputated	14	20
s50_amputated	14	33
s50_amputated	14	33
s50_amputated	14	42
s50_amputated	14	28
s50_amputated	14	38
s50_amputated	14	36
s50_amputated	14	37
s60_amputated	15	31
s60_amputated	15	44
s60_amputated	15	40
s60_amputated	15	33
s60_amputated	15	32
s60_amputated	15	33
s60_amputated	15	45
s60_amputated	15	20
s60_amputated	17	15
s60_amputated	17	22
s60_amputated	17	31
s60_amputated	17	26
s60_amputated	17	27
s60_amputated	17	35
s60_amputated	17	31
s60_amputated	17	32
s60_amputated	17	40
s60_amputated	17	30
s60_amputated	17	38
s60_amputated	19	25
s60_amputated	19	36
s60_amputated	19	39
s60_amputated	19	37
s60_amputated	19	45
s60_amputated	21	29
s60_amputated	21	40
s60_amputated	21	29
s60_amputated	21	29
s60_amputated	21	35
s60_amputated	21	29
s60_amputated	21	35
s60_amputated	21	32
s60_amputated	21	8
s60_amputated	21	32
s60_amputated	21	12
