## Supplementary File 03 for "The cost and payout of age on germline regeneration and sexual maturation in *Platynereis dumerilii*": AF_8wk_scounts.csv

treatment	box	counts
s40_amputated	1	44
s40_amputated	1	47
s40_amputated	1	42
s40_amputated	1	44
s40_amputated	1	54
s40_amputated	1	38
s40_amputated	1	44
s40_amputated	1	44
s40_amputated	1	51
s40_amputated	1	45
s40_amputated	1	38
s40_amputated	1	51
s40_amputated	1	50
s40_amputated	1	47
s40_amputated	3	39
s40_amputated	3	42
s40_amputated	3	37
s40_amputated	3	51
s40_amputated	3	41
s40_amputated	3	37
s40_amputated	3	39
s40_amputated	3	36
s40_amputated	3	19
s40_amputated	3	39
s40_amputated	3	45
s40_amputated	3	50
s40_amputated	3	54
s40_amputated	5	32
s40_amputated	5	28
s40_amputated	5	22
s40_amputated	5	29
s40_amputated	5	34
s40_amputated	5	31
s40_amputated	5	34
s40_amputated	5	33
s40_amputated	5	34
s40_amputated	7	42
s40_amputated	7	34
s40_amputated	7	39
s40_amputated	7	34
s40_amputated	7	44
s40_amputated	7	40
s40_amputated	7	33
s40_amputated	7	29
s40_amputated	7	42
s40_amputated	7	30
s40_amputated	7	46
s40_amputated	7	50
s40_amputated	7	34
s40_control	4	42
s40_control	4	51
s40_control	4	53
s40_control	4	45
s40_control	4	44
s40_control	4	66
s40_control	4	51
s40_control	4	53
s40_control	4	44
s40_control	4	68
s40_control	4	51
s40_control	4	62
s40_control	4	49
s40_control	4	52
s40_control	4	55
s40_control	6	57
s40_control	6	47
s40_control	6	48
s40_control	6	49
s40_control	6	50
s40_control	6	53
s40_control	6	17
s40_control	6	61
s40_control	6	55
s40_control	6	66
s40_control	6	56
s40_control	6	59
s40_control	6	44
s40_control	6	54
s50_amputated	8	56
s50_amputated	8	46
s50_amputated	8	31
s50_amputated	8	44
s50_amputated	8	42
s50_amputated	8	21
s50_amputated	8	42
s50_amputated	8	53
s50_amputated	8	50
s50_amputated	8	41
s50_amputated	8	57
s50_amputated	8	54
s50_amputated	8	46
s50_amputated	10	46
s50_amputated	10	56
s50_amputated	10	49
s50_amputated	10	32
s50_amputated	10	43
s50_amputated	10	44
s50_amputated	10	56
s50_amputated	10	47
s50_amputated	10	49
s50_amputated	10	41
s50_amputated	10	51
s50_amputated	12	47
s50_amputated	12	38
s50_amputated	12	53
s50_amputated	12	56
s50_amputated	12	40
s50_amputated	12	57
s50_amputated	12	32
s50_amputated	12	56
s50_amputated	12	61
s50_amputated	12	36
s50_amputated	12	54
s50_amputated	12	23
s50_amputated	12	50
s50_amputated	12	42
s50_amputated	12	57
s50_amputated	12	44
s50_amputated	12	39
s50_amputated	12	29
s50_amputated	12	50
s50_amputated	12	49
s50_amputated	12	54
s50_amputated	12	54
s50_control	9	64
s50_control	9	55
s50_control	9	56
s50_control	9	52
s50_control	9	36
s50_control	9	50
s50_control	9	64
s50_control	9	66
s50_control	9	52
s50_control	9	31
s50_control	9	45
s50_control	9	68
s50_control	9	64
s50_control	9	57
s50_control	9	60
s50_control	11	60
s50_control	11	46
s50_control	11	57
s50_control	11	63
s50_control	11	54
s50_control	11	65
s50_control	11	60
s50_control	11	66
s50_control	11	57
s50_control	11	57
s50_control	11	64
s50_control	11	66
s50_control	13	60
s50_control	13	61
s50_control	13	55
s50_control	13	67
s50_control	13	61
s50_control	13	48
s50_control	13	60
s50_control	13	62
s50_control	13	49
s50_control	13	64
s50_control	13	48
s50_control	13	54
s50_control	13	67
s60_amputated	15	69
s60_amputated	15	52
s60_amputated	15	42
s60_amputated	15	54
s60_amputated	17	70
s60_amputated	17	63
s60_amputated	17	64
s60_amputated	17	72
s60_amputated	19	62
s60_amputated	19	56
s60_amputated	19	65
s60_amputated	19	67
s60_amputated	21	44
s60_amputated	21	39
s60_amputated	21	48
s60_amputated	21	46
s60_amputated	21	49
s60_amputated	21	43
s60_amputated	21	27
s60_amputated	21	33
s60_amputated	21	51
s60_control	16	54
s60_control	16	53
s60_control	16	43
s60_control	16	50
s60_control	16	43
s60_control	18	60
s60_control	18	61
s60_control	18	67
s60_control	18	54
s60_control	18	48
s60_control	20	63
s60_control	20	62
s60_control	20	65
s60_control	20	66
s60_control	20	62
s60_control	20	61
s60_control	20	80
s60_control	20	56
