## Supplementary File 03 for "The cost and payout of age on germline regeneration and sexual maturation in *Platynereis dumerilii*": AF_12wk_scounts.csv

treatment	box	counts
s40_amputated	1	42
s40_amputated	1	47
s40_amputated	1	58
s40_amputated	1	41
s40_amputated	1	47
s40_amputated	1	49
s40_amputated	1	42
s40_amputated	1	52
s40_amputated	1	43
s40_amputated	1	45
s40_amputated	1	46
s40_amputated	1	52
s40_amputated	1	52
s40_amputated	1	43
s40_amputated	1	51
s40_amputated	3	43
s40_amputated	3	51
s40_amputated	3	38
s40_amputated	3	58
s40_amputated	3	57
s40_amputated	3	54
s40_amputated	3	60
s40_amputated	3	45
s40_amputated	3	47
s40_amputated	3	45
s40_amputated	3	45
s40_amputated	3	35
s40_amputated	3	43
s40_amputated	5	32
s40_amputated	5	48
s40_amputated	5	34
s40_amputated	5	36
s40_amputated	5	43
s40_amputated	5	38
s40_amputated	7	48
s40_amputated	7	33
s40_amputated	7	39
s40_amputated	7	30
s40_amputated	7	36
s40_amputated	7	43
s40_amputated	7	47
s40_amputated	7	41
s40_amputated	7	37
s40_amputated	7	44
s40_amputated	7	46
s40_amputated	7	49
s40_amputated	7	55
s40_control	2	54
s40_control	2	52
s40_control	2	55
s40_control	2	56
s40_control	2	49
s40_control	2	58
s40_control	2	62
s40_control	2	34
s40_control	2	63
s40_control	2	54
s40_control	2	54
s40_control	2	64
s40_control	2	46
s40_control	2	53
s40_control	2	44
s40_control	2	52
s40_control	2	57
s40_control	4	46
s40_control	4	53
s40_control	4	59
s40_control	4	52
s40_control	4	56
s40_control	4	46
s40_control	4	59
s40_control	4	61
s40_control	4	55
s40_control	4	68
s40_control	4	64
s40_control	4	34
s40_control	4	47
s40_control	6	54
s40_control	6	25
s40_control	6	53
s40_control	6	53
s40_control	6	52
s40_control	6	55
s40_control	6	44
s40_control	6	63
s40_control	6	62
s40_control	6	62
s40_control	6	59
s40_control	6	60
s40_control	6	59
s40_control	6	67
s50_amputated	8	55
s50_amputated	8	35
s50_amputated	8	53
s50_amputated	8	43
s50_amputated	8	59
s50_amputated	8	34
s50_amputated	8	62
s50_amputated	8	49
s50_amputated	8	64
s50_amputated	8	26
s50_amputated	8	48
s50_amputated	8	53
s50_amputated	10	55
s50_amputated	10	60
s50_amputated	10	63
s50_amputated	10	47
s50_amputated	10	66
s50_amputated	10	44
s50_amputated	10	69
s50_amputated	10	47
s50_amputated	10	59
s50_amputated	12	36
s50_amputated	12	63
s50_amputated	12	68
s50_amputated	12	52
s50_amputated	12	48
s50_amputated	12	65
s50_amputated	12	54
s50_amputated	12	60
s50_amputated	14	46
s50_amputated	14	19
s50_amputated	14	44
s50_amputated	14	44
s50_amputated	14	57
s50_amputated	14	44
s50_amputated	14	15
s50_amputated	14	55
s50_amputated	14	45
s50_control	9	52
s50_control	9	49
s50_control	9	67
s50_control	9	55
s50_control	9	63
s50_control	9	59
s50_control	9	29
s50_control	9	63
s50_control	9	45
s50_control	9	26
s50_control	9	64
s50_control	9	63
s50_control	9	50
s50_control	11	64
s50_control	11	59
s50_control	11	63
s50_control	11	47
s50_control	11	67
s50_control	11	40
s50_control	11	38
s50_control	11	68
s50_control	11	63
s50_control	11	67
s50_control	13	52
s50_control	13	53
s50_control	13	63
s50_control	13	61
s50_control	13	64
s50_control	13	48
s50_control	13	67
s50_control	13	40
s50_control	13	39
s50_control	13	69
s50_control	13	63
s50_control	13	67
s60_amputated	15	69
s60_amputated	15	58
s60_amputated	15	51
s60_amputated	15	63
s60_amputated	17	65
s60_amputated	17	68
s60_amputated	17	60
s60_amputated	19	68
s60_amputated	19	64
s60_amputated	19	68
s60_amputated	19	59
s60_amputated	21	53
s60_amputated	21	59
s60_amputated	21	58
s60_amputated	21	49
s60_amputated	21	52
s60_amputated	21	45
s60_amputated	21	35
s60_amputated	21	40
s60_amputated	21	40
s60_control	16	63
s60_control	16	58
s60_control	16	53
s60_control	16	55
s60_control	16	52
s60_control	18	59
s60_control	18	37
s60_control	18	71
s60_control	18	61
s60_control	18	70
s60_control	18	70
s60_control	18	67
s60_control	18	62
s60_control	20	58
s60_control	20	72
s60_control	20	49
s60_control	20	69
s60_control	20	61
