## Supplementary File 03 for "The cost and payout of age on germline regeneration and sexual maturation in *Platynereis dumerilii*": amp7813_counts.xlsx

### Sheet: COUNTS
Amputation	DPA	Stage	Index
S1:3	1	2	a
S1:3	1	2	a
S1:3	1	2	a
S1:3	1	2	a
S1:3	1	2	a
S1:3	1	2	a
S1:3	1	2	a
S1:3	1	2	a
S1:3	1	2	a
S1:3	1	2	a
S1:3	1	3	a
S1:3	1	3	a
S1:3	3	3	a
S1:3	3	4	a
S1:3	3	5	a
S1:3	3	5	a
S1:3	3	5	a
S1:3	3	5	a
S1:3	3	5	a
S1:3	3	5	a
S1:3	3	5	a
S1:3	3	5	a
S1:3	3	5	a
S1:3	3	5	a
S1:3	5	5	a
S1:3	5	5	a
S1:3	5	6	a
S1:3	5	6	a
S1:3	5	6	a
S1:3	5	6	a
S1:3	5	6	a
S1:3	5	6	a
S1:3	5	6	a
S1:3	5	6	a
S1:3	5	6	a
S1:3	5	6	a
S1:3	7	6	a
S1:3	7	6	a
S1:3	7	6	a
S1:3	7	6	a
S1:3	7	6	a
S1:3	7	6	a
S1:3	7	6	a
S1:3	7	6	a
S1:3	7	6	a
S1:3	7	6	a
S1:3	7	6	a
S1:3	7	6	a
S7	1	1	c
S7	1	1	c
S7	1	1	c
S7	1	1	c
S7	1	1	c
S7	1	1	c
S7	1	1	c
S7	1	1	c
S7	1	1	c
S7	1	2	c
S7	1	2	c
S7	1	2	c
S7	3	1	c
S7	3	1	c
S7	3	1	c
S7	3	1	c
S7	3	1	c
S7	3	1	c
S7	3	2	c
S7	3	2	c
S7	3	3	c
S7	3	3	c
S7	3	3	c
S7	3	3	c
S7	5	1	c
S7	5	1	c
S7	5	1	c
S7	5	1	c
S7	5	2	c
S7	5	3	c
S7	5	4	c
S7	5	5	c
S7	5	5	c
S7	5	5	c
S7	5	5	c
S7	5	5	c
S7	7	1	c
S7	7	1	c
S7	7	1	c
S7	7	1	c
S7	7	3	c
S7	7	5	c
S7	7	5	c
S7	7	5	c
S7	7	5	c
S7	7	5	c
S7	7	5	c
S7	7	6	c
S8	1	1	b
S8	1	1	b
S8	1	2	b
S8	1	2	b
S8	1	2	b
S8	1	2	b
S8	1	2	b
S8	1	2	b
S8	1	2	b
S8	1	2	b
S8	1	2	b
S8	1	2	b
S8	3	1	b
S8	3	2	b
S8	3	3	b
S8	3	3	b
S8	3	3	b
S8	3	3	b
S8	3	3	b
S8	3	4	b
S8	3	4	b
S8	3	4	b
S8	3	4	b
S8	3	4	b
S8	5	1	b
S8	5	5	b
S8	5	5	b
S8	5	5	b
S8	5	5	b
S8	5	5	b
S8	5	5	b
S8	5	5	b
S8	5	5	b
S8	5	5	b
S8	5	5	b
S8	5	5	b
S8	7	0	b
S8	7	3	b
S8	7	5	b
S8	7	5	b
S8	7	5	b
S8	7	5	b
S8	7	6	b
S8	7	6	b
S8	7	6	b
S8	7	6	b
S8	7	6	b
S8	7	6	b

### Sheet: Tukey Tests
Fit: aov(formula = Stage ~ Index, data = dpa1)
$Index
	diff	upr	lwr	p adj	comparison	significance
b-a	-0.333333	-0.745386	0.078719	0.131788	S8-S2/3	NS
c-a	-0.916667	-1.32872	-0.504614	1.4e-05	S7-S2/3	***
c-b	-0.583333	-0.995386	-0.171281	0.0040507	S7-S8	***
Fit: aov(formula = Stage ~ Index, data = dpa3)
$Index
	diff	upr	lwr	p adj	comparison	significance
b-a	-1.58333	-2.43019	-0.73648	0.0001788	S8-S2/3	***
c-a	-2.91667	-3.76352	-2.06981	0	S7-S2/3	***
c-b	-1.33333	-2.18019	-0.48648	0.0014017	S7-S8	***
Fit: aov(formula = Stage ~ Index, data = dpa5)
$Index
	diff	upr	lwr	p adj	comparison	significance
b-a	-1.16667	-2.44812	0.114786	0.0801761	S8-S2/3	NS
c-a	-2.66667	-3.94812	-1.38521	3.94e-05	S7-S2/3	***
c-b	-1.5	-2.78145	-0.218548	0.0188715	S7-S8	*
Fit: aov(formula = Stage ~ Index, data = dpa7)
$Index
	diff	upr	lwr	p adj	comparison	significance
b-a	-1.08333	-2.64144	0.474775	0.218039	S8-S2/3	NS
c-a	-2.41667	-3.97478	-0.858558	0.0016435	S7-S2/3	***
c-b	-1.33333	-2.89144	0.224775	0.105356	S7-S8	NS
