## Supplementary File 03 for "The cost and payout of age on germline regeneration and sexual maturation in *Platynereis dumerilii*": death_cumulative.csv

days	Treatment	Condition	Raw	Prop	Perc
20	s40	AMP	0	0	0
28	s40	AMP	8	0.1142857143	11.42857143
65	s40	AMP	21	0.3	30
71	s40	AMP	21	0.3	30
93	s40	AMP	23	0.3285714286	32.85714286
170	s40	AMP	38	0.5428571429	54.28571429
353	s40	AMP	38	0.5428571429	54.28571429
19	s50	AMP	0	0	0
28	s50	AMP	5	0.07936507937	7.936507937
64	s50	AMP	17	0.2698412698	26.98412698
70	s50	AMP	17	0.2698412698	26.98412698
91	s50	AMP	25	0.3968253968	39.68253968
169	s50	AMP	35	0.5555555556	55.55555556
353	s50	AMP	48	0.7619047619	76.19047619
6	s60	AMP	0	0	0
18	s60	AMP	0	0	0
28	s60	AMP	6	0.08823529412	8.823529412
30	s60	AMP	20	0.2941176471	29.41176471
36	s60	AMP	30	0.4411764706	44.11764706
57	s60	AMP	37	0.5441176471	54.41176471
63	s60	AMP	41	0.6029411765	60.29411765
69	s60	AMP	41	0.6029411765	60.29411765
83	s60	AMP	42	0.6176470588	61.76470588
91	s60	AMP	42	0.6176470588	61.76470588
119	s60	AMP	42	0.6176470588	61.76470588
135	s60	AMP	46	0.6764705882	67.64705882
168	s60	AMP	48	0.7058823529	70.58823529
307	s60	AMP	55	0.8088235294	80.88235294
20	s40	CTRL	0	0	0
28	s40	CTRL	0	0	0
65	s40	CTRL	10	0.1886792453	18.86792453
71	s40	CTRL	10	0.1886792453	18.86792453
93	s40	CTRL	12	0.2264150943	22.64150943
170	s40	CTRL	19	0.358490566	35.8490566
353	s40	CTRL	19	0.358490566	35.8490566
19	s50	CTRL	0	0	0
28	s50	CTRL	0	0	0
64	s50	CTRL	4	0.08510638298	8.510638298
70	s50	CTRL	4	0.08510638298	8.510638298
91	s50	CTRL	8	0.170212766	17.0212766
169	s50	CTRL	19	0.4042553191	40.42553191
353	s50	CTRL	23	0.4893617021	48.93617021
6	s60	CTRL	0	0	0
18	s60	CTRL	0	0	0
28	s60	CTRL	0	0	0
30	s60	CTRL	0	0	0
36	s60	CTRL	9	0.1730769231	17.30769231
57	s60	CTRL	15	0.2884615385	28.84615385
63	s60	CTRL	17	0.3269230769	32.69230769
69	s60	CTRL	17	0.3269230769	32.69230769
83	s60	CTRL	17	0.3269230769	32.69230769
91	s60	CTRL	17	0.3269230769	32.69230769
119	s60	CTRL	17	0.3269230769	32.69230769
135	s60	CTRL	24	0.4615384615	46.15384615
168	s60	CTRL	24	0.4615384615	46.15384615
319	s60	CTRL	34	0.6538461538	65.38461538
