## Supplementary File 03 for "The cost and payout of age on germline regeneration and sexual maturation in *Platynereis dumerilii*": form_eggs.csv

	Box	Treatment	T	Pooled_index	Mature.sex	Date.collected	Total	Unfertilized	Fertilized	X..Fert
1	Box 5	s40_amputated	amputated	b	Female	Dec 16 2021	4080	190	3890	95.34313725
2	Box 2	s40_control	control	a	Female	Oct 12th 2021	1930	30	1900	98.44559585
3	Box 6	s40_control	control	a	Female	Oct 14th 2021	400	230	170	42.5
4	Box 4	s40_control	control	a	Male	Dec 2nd 2021	2710	180	2530	93.35793358
5	Box 2	s40_control	control	a	Female	Feb 15th 2022	11910	390	11520	96.72544081
6	Box 6	s40_control	control	a	Female	March 18 2022	16183.3	6473.3	9710	60.00012358
7	Box 2	s40_control	control	a	Female	Jan 18 2022	1930	30	1900	98.44559585
8	Box 12	s50_amputated	amputated	b	Female	August 27th 2021	2900	40	2860	98.62068966
9	Box 10 Male, Box 12 Female	s50_amputated	amputated	b	Female, Male	August 26th 2021	1370	70	1300	94.89051095
10	Box 14	s50_amputated	amputated	b	Female	August 26th 2021	1730	20	1710	98.84393064
11	Box 12	s50_amputated	amputated	b	Female	Sept 27th 2021	1920	830	1090	56.77083333
12	Box 9	s50_control	control	a	Female	August 26th 2021	860	110	750	87.20930233
13	Box 11	s50_control	control	a	Male	Sept 10th 2021	1600	30	1570	98.125
14	Box 11	s50_control	control	a	Female	Sept 27th 2021	1710	1560	150	8.771929825
15	Box 11	s50_control	control	a	Male	Oct 1st 2021	4910	270	4640	94.50101833
16	Box 17	s60_amputated	amputated	b	Female	August 5th 2021	2150	0	2150	100
17	Box 21	s60_amputated	amputated	b	Female	Dec 10th 2021	10950	200	10750	98.17351598
18	Box 18	s60_control	control	a	Female	August 27th 2021	3110	0	3110	100
19	Box 20	s60_control	control	a	Female	Sept 27th 2021	5950	40	5910	99.32773109
20	Box 16	s60_control	control	a	Male	Oct 12 2021	11030	50	10980	99.54669084
