## Supplementary File 03 for "The cost and payout of age on germline regeneration and sexual maturation in *Platynereis dumerilii*": format.csv

	DPA	Treatment	Index	S_Group	Condition	Mature_M	Mature_F	Mature_T	Temp_high	Temp_Avg	Temp_low	Date	Cycle.number	On_Off	Percent_M	Total
1	21	s40_amputated	b	s40	AMP	0	0	0	19.1	18.88	18.5	4 May 2021	1	on	0	70
2	29	s40_amputated	b	s40	AMP	0	0	0	19.3	18.82	18.2	11 May 2021	1	on	0	70
3	32	s40_amputated	b	s40	AMP	0	0	0	19.6	19.29	19	14 May 2021	1	on	0	70
4	43	s40_amputated	b	s40	AMP	0	0	0	21.3	20.19	19.3	25 May 2021	1.5	off	0	70
5	46	s40_amputated	b	s40	AMP	0	0	0	20.8	20.32	19.7	28 May 2021	1.5	off	0	70
6	50	s40_amputated	b	s40	AMP	0	0	0	20.5	19.95	19.2	1 Jun 2021	2	on	0	70
7	72	s40_amputated	b	s40	AMP	0	0	0	21	20.54	19.9	22 Jun 2021	2.5	off	0	70
8	82	s40_amputated	b	s40	AMP	0	0	0	20.4	19.96	19.2	2 Jul 2021	3	on	0	70
9	86	s40_amputated	b	s40	AMP	0	0	0	19.9	19.33	18.2	6 Jul 2021	3	on	0	70
10	103	s40_amputated	b	s40	AMP	0	0	0	19.6	19.39	18.9	23 Jul 2021	3.5	off	0	70
11	107	s40_amputated	b	s40	AMP	0	0	0	20.2	19.3	17.9	27 Jul 2021	4	on	0	70
12	113	s40_amputated	b	s40	AMP	0	0	0	20.7	20.27	19.7	2 Aug 2021	4	on	0	70
13	131	s40_amputated	b	s40	AMP	0	0	0	21.8	21.35	20.7	20 Aug 2021	4.5	off	0	70
14	135	s40_amputated	b	s40	AMP	0	0	0	21.9	21.35	20.6	24 Aug 2021	5	on	0	70
15	137	s40_amputated	b	s40	AMP	0	0	0	22.5	21.69	20.8	26 Aug 2021	5	on	0	70
16	142	s40_amputated	b	s40	AMP	0	0	0	20.6	19.92	18.3	31 Aug 2021	5	on	0	70
17	145	s40_amputated	b	s40	AMP	0	0	0	18.9	18.14	17.6	3 Sept 2021	5	on	0	70
18	157	s40_amputated	b	s40	AMP	0	0	0	21.1	20.36	19.4	15 Sept 2021	5.5	off	0	70
19	166	s40_amputated	b	s40	AMP	0	0	0	20.6	19.8	19.1	24 Sept 2021	6	on	0	70
20	170	s40_amputated	b	s40	AMP	1	0	1	19.7	19.36	18.9	28 Sept 2021	6	on	1.428571429	70
21	177	s40_amputated	b	s40	AMP	1	0	1	19.3	18.9	18.6	5 Oct 2021	6.5	off	1.428571429	70
22	179	s40_amputated	b	s40	AMP	1	0	1	18.9	18.44	18	7 Oct 2021	6.5	off	1.428571429	70
23	184	s40_amputated	b	s40	AMP	1	0	1	19.4	18.78	18.2	12 Oct 2021	6.5	off	1.428571429	70
24	194	s40_amputated	b	s40	AMP	1	0	1	19.3	18.92	18.3	22 Oct 2021	7	on	1.428571429	70
25	213	s40_amputated	b	s40	AMP	1	0	1	18.3	17.56	16.8	10 Nov 2021	7.5	off	1.428571429	70
26	219	s40_amputated	b	s40	AMP	1	0	1	16.1	15.5	14.2	16 Nov 2021	8	on	1.428571429	70
27	226	s40_amputated	b	s40	AMP	1	0	1	15.5	14.95	14.5	23 Nov 2021	8	on	1.428571429	70
28	227	s40_amputated	b	s40	AMP	1	0	1	14.9	14.55	14	24 Nov 2021	8	on	1.428571429	70
29	240	s40_amputated	b	s40	AMP	1	0	1	17.8	17.43	16.9	7 Dec 2021	8.5	off	1.428571429	70
30	247	s40_amputated	b	s40	AMP	1	0	1	18.8	18.39	17.8	14 Dec 2021	9	on	1.428571429	70
31	249	s40_amputated	b	s40	AMP	2	1	3	19.3	18.33	17.8	16 Dec 2021	9	on	4.285714286	70
32	250	s40_amputated	b	s40	AMP	3	1	4	19	17.96	17	17 Dec 2021	9	on	5.714285714	70
33	254	s40_amputated	b	s40	AMP	3	2	5	16.7	15.96	15	21 Dec 2021	9	on	7.142857143	70
34	268	s40_amputated	b	s40	AMP	3	2	5	16.1	15.75	15.1	4 Jan 2022	9.5	off	7.142857143	70
35	270	s40_amputated	b	s40	AMP	4	2	6	17.7	17.11	15.9	6 Jan 2022	9.5	off	8.571428571	70
36	275	s40_amputated	b	s40	AMP	5	3	8	16.2	15.36	14.5	11 Jan 2022	10	on	11.42857143	70
37	282	s40_amputated	b	s40	AMP	7	4	11	18.9	18.4	17.8	18 Jan 2022	10	on	15.71428571	70
38	285	s40_amputated	b	s40	AMP	7	4	11	18.9	18.38	17.8	21 Jan 2022	10	on	15.71428571	70
39	288	s40_amputated	b	s40	AMP	7	5	12	18.8	18.38	17.8	24 Jan 2022	10.5	off	17.14285714	70
40	306	s40_amputated	b	s40	AMP	7	5	12	20.2	19.88	19.5	11 Feb 2022	11	on	17.14285714	70
41	330	s40_amputated	b	s40	AMP	7	7	14	20	19.35	18.4	7 Mar 2022	12	on	20	70
42	341	s40_amputated	b	s40	AMP	7	7	14	21.2	20.77	20	18 Mar 2022	12	on	20	70
43	353	s40_amputated	b	s40	AMP	7	7	14	20.7	20.22	19.4	30 Mar 2022	12.5	off	20	70
44	21	s40_control	a	s40	CTRL	0	0	0	19.1	18.88	18.5	4 May 2021	1	on	0	53
45	29	s40_control	a	s40	CTRL	0	0	0	19.3	18.82	18.2	11 May 2021	1	on	0	53
46	32	s40_control	a	s40	CTRL	0	0	0	19.6	19.29	19	14 May 2021	1	on	0	53
47	43	s40_control	a	s40	CTRL	0	0	0	21.3	20.19	19.3	25 May 2021	1.5	off	0	53
48	46	s40_control	a	s40	CTRL	0	0	0	20.8	20.32	19.7	28 May 2021	1.5	off	0	53
49	50	s40_control	a	s40	CTRL	0	0	0	20.5	19.95	19.2	1 Jun 2021	2	on	0	53
50	72	s40_control	a	s40	CTRL	0	0	0	21	20.54	19.9	22 Jun 2021	2.5	off	0	53
51	82	s40_control	a	s40	CTRL	0	0	0	20.4	19.96	19.2	2 Jul 2021	3	on	0	53
52	86	s40_control	a	s40	CTRL	0	0	0	19.9	19.33	18.2	6 Jul 2021	3	on	0	53
53	103	s40_control	a	s40	CTRL	0	0	0	19.6	19.39	18.9	23 Jul 2021	3.5	off	0	53
54	107	s40_control	a	s40	CTRL	0	0	0	20.2	19.3	17.9	27 Jul 2021	4	on	0	53
55	113	s40_control	a	s40	CTRL	0	0	0	20.7	20.27	19.7	2 Aug 2021	4	on	0	53
56	131	s40_control	a	s40	CTRL	0	0	0	21.8	21.35	20.7	20 Aug 2021	4.5	off	0	53
57	135	s40_control	a	s40	CTRL	0	0	0	21.9	21.35	20.6	24 Aug 2021	5	on	0	53
58	137	s40_control	a	s40	CTRL	0	0	0	22.5	21.69	20.8	26 Aug 2021	5	on	0	53
59	142	s40_control	a	s40	CTRL	0	0	0	20.6	19.92	18.3	31 Aug 2021	5	on	0	53
60	145	s40_control	a	s40	CTRL	0	0	0	18.9	18.14	17.6	3 Sept 2021	5	on	0	53
61	157	s40_control	a	s40	CTRL	0	0	0	21.1	20.36	19.4	15 Sept 2021	5.5	off	0	53
62	166	s40_control	a	s40	CTRL	0	0	0	20.6	19.8	19.1	24 Sept 2021	6	on	0	53
63	170	s40_control	a	s40	CTRL	0	0	0	19.7	19.36	18.9	28 Sept 2021	6	on	0	53
64	177	s40_control	a	s40	CTRL	0	0	0	19.3	18.9	18.6	5 Oct 2021	6.5	off	0	53
65	179	s40_control	a	s40	CTRL	0	0	0	18.9	18.44	18	7 Oct 2021	6.5	off	0	53
66	184	s40_control	a	s40	CTRL	0	1	1	19.4	18.78	18.2	12 Oct 2021	6.5	off	1.886792453	53
67	194	s40_control	a	s40	CTRL	0	1	1	19.3	18.92	18.3	22 Oct 2021	7	on	1.886792453	53
68	213	s40_control	a	s40	CTRL	0	1	1	18.3	17.56	16.8	10 Nov 2021	7.5	off	1.886792453	53
69	219	s40_control	a	s40	CTRL	1	1	2	16.1	15.5	14.2	16 Nov 2021	8	on	3.773584906	53
70	226	s40_control	a	s40	CTRL	1	1	2	15.5	14.95	14.5	23 Nov 2021	8	on	3.773584906	53
71	227	s40_control	a	s40	CTRL	2	1	3	14.9	14.55	14	24 Nov 2021	8	on	5.660377358	53
72	240	s40_control	a	s40	CTRL	2	1	3	17.8	17.43	16.9	7 Dec 2021	8.5	off	5.660377358	53
73	247	s40_control	a	s40	CTRL	2	1	3	18.8	18.39	17.8	14 Dec 2021	9	on	5.660377358	53
74	249	s40_control	a	s40	CTRL	2	1	3	19.3	18.33	17.8	16 Dec 2021	9	on	5.660377358	53
75	250	s40_control	a	s40	CTRL	3	1	4	19	17.96	17	17 Dec 2021	9	on	7.547169811	53
76	254	s40_control	a	s40	CTRL	3	1	4	16.7	15.96	15	21 Dec 2021	9	on	7.547169811	53
77	268	s40_control	a	s40	CTRL	3	1	4	16.1	15.75	15.1	4 Jan 2022	9.5	off	7.547169811	53
78	270	s40_control	a	s40	CTRL	3	3	6	17.7	17.11	15.9	6 Jan 2022	9.5	off	11.32075472	53
79	275	s40_control	a	s40	CTRL	3	3	6	16.2	15.36	14.5	11 Jan 2022	10	on	11.32075472	53
80	282	s40_control	a	s40	CTRL	5	6	11	18.9	18.4	17.8	18 Jan 2022	10	on	20.75471698	53
81	285	s40_control	a	s40	CTRL	5	6	11	18.9	18.38	17.8	21 Jan 2022	10	on	20.75471698	53
82	288	s40_control	a	s40	CTRL	5	6	11	18.8	18.38	17.8	24 Jan 2022	10.5	off	20.75471698	53
83	306	s40_control	a	s40	CTRL	5	7	12	20.2	19.88	19.5	11 Feb 2022	11	on	22.64150943	53
84	330	s40_control	a	s40	CTRL	5	7	12	20	19.35	18.4	7 Mar 2022	12	on	22.64150943	53
85	341	s40_control	a	s40	CTRL	5	8	13	21.2	20.77	20	18 Mar 2022	12	on	24.52830189	53
86	353	s40_control	a	s40	CTRL	5	9	14	20.7	20.22	19.4	30 Mar 2022	12.5	off	26.41509434	53
87	21	s50_amputated	d	s50	AMP	0	0	0	19.1	18.88	18.5	4 May 2021	1	on	0	63
88	29	s50_amputated	d	s50	AMP	0	0	0	19.3	18.82	18.2	11 May 2021	1	on	0	63
89	32	s50_amputated	d	s50	AMP	0	0	0	19.6	19.29	19	14 May 2021	1	on	0	63
90	43	s50_amputated	d	s50	AMP	0	0	0	21.3	20.19	19.3	25 May 2021	1.5	off	0	63
91	46	s50_amputated	d	s50	AMP	0	0	0	20.8	20.32	19.7	28 May 2021	1.5	off	0	63
92	50	s50_amputated	d	s50	AMP	0	0	0	20.5	19.95	19.2	1 Jun 2021	2	on	0	63
93	72	s50_amputated	d	s50	AMP	0	0	0	21	20.54	19.9	22 Jun 2021	2.5	off	0	63
94	82	s50_amputated	d	s50	AMP	0	0	0	20.4	19.96	19.2	2 Jul 2021	3	on	0	63
95	86	s50_amputated	d	s50	AMP	0	0	0	19.9	19.33	18.2	6 Jul 2021	3	on	0	63
96	103	s50_amputated	d	s50	AMP	0	0	0	19.6	19.39	18.9	23 Jul 2021	3.5	off	0	63
97	107	s50_amputated	d	s50	AMP	0	0	0	20.2	19.3	17.9	27 Jul 2021	4	on	0	63
98	113	s50_amputated	d	s50	AMP	0	0	0	20.7	20.27	19.7	2 Aug 2021	4	on	0	63
99	131	s50_amputated	d	s50	AMP	0	1	1	21.8	21.35	20.7	20 Aug 2021	4.5	off	1.587301587	63
100	135	s50_amputated	d	s50	AMP	1	3	4	21.9	21.35	20.6	24 Aug 2021	5	on	6.349206349	63
101	137	s50_amputated	d	s50	AMP	1	4	5	22.5	21.69	20.8	26 Aug 2021	5	on	7.936507937	63
102	142	s50_amputated	d	s50	AMP	2	4	6	20.6	19.92	18.3	31 Aug 2021	5	on	9.523809524	63
103	145	s50_amputated	d	s50	AMP	2	4	6	18.9	18.14	17.6	3 Sept 2021	5	on	9.523809524	63
104	157	s50_amputated	d	s50	AMP	2	4	6	21.1	20.36	19.4	15 Sept 2021	5.5	off	9.523809524	63
105	166	s50_amputated	d	s50	AMP	3	5	8	20.6	19.8	19.1	24 Sept 2021	6	on	12.6984127	63
106	170	s50_amputated	d	s50	AMP	3	6	9	19.7	19.36	18.9	28 Sept 2021	6	on	14.28571429	63
107	177	s50_amputated	d	s50	AMP	3	6	9	19.3	18.9	18.6	5 Oct 2021	6.5	off	14.28571429	63
108	179	s50_amputated	d	s50	AMP	3	6	9	18.9	18.44	18	7 Oct 2021	6.5	off	14.28571429	63
109	184	s50_amputated	d	s50	AMP	3	6	9	19.4	18.78	18.2	12 Oct 2021	6.5	off	14.28571429	63
110	194	s50_amputated	d	s50	AMP	3	6	9	19.3	18.92	18.3	22 Oct 2021	7	on	14.28571429	63
111	213	s50_amputated	d	s50	AMP	4	6	10	18.3	17.56	16.8	10 Nov 2021	7.5	off	15.87301587	63
112	219	s50_amputated	d	s50	AMP	4	6	10	16.1	15.5	14.2	16 Nov 2021	8	on	15.87301587	63
113	226	s50_amputated	d	s50	AMP	4	7	11	15.5	14.95	14.5	23 Nov 2021	8	on	17.46031746	63
114	227	s50_amputated	d	s50	AMP	4	7	11	14.9	14.55	14	24 Nov 2021	8	on	17.46031746	63
115	240	s50_amputated	d	s50	AMP	4	7	11	17.8	17.43	16.9	7 Dec 2021	8.5	off	17.46031746	63
116	247	s50_amputated	d	s50	AMP	4	8	12	18.8	18.39	17.8	14 Dec 2021	9	on	19.04761905	63
117	249	s50_amputated	d	s50	AMP	4	8	12	19.3	18.33	17.8	16 Dec 2021	9	on	19.04761905	63
118	250	s50_amputated	d	s50	AMP	4	8	12	19	17.96	17	17 Dec 2021	9	on	19.04761905	63
119	254	s50_amputated	d	s50	AMP	4	8	12	16.7	15.96	15	21 Dec 2021	9	on	19.04761905	63
120	268	s50_amputated	d	s50	AMP	4	8	12	16.1	15.75	15.1	4 Jan 2022	9.5	off	19.04761905	63
121	270	s50_amputated	d	s50	AMP	4	8	12	17.7	17.11	15.9	6 Jan 2022	9.5	off	19.04761905	63
122	275	s50_amputated	d	s50	AMP	4	8	12	16.2	15.36	14.5	11 Jan 2022	10	on	19.04761905	63
123	282	s50_amputated	d	s50	AMP	5	8	13	18.9	18.4	17.8	18 Jan 2022	10	on	20.63492063	63
124	285	s50_amputated	d	s50	AMP	5	8	13	18.9	18.38	17.8	21 Jan 2022	10	on	20.63492063	63
125	288	s50_amputated	d	s50	AMP	5	8	13	18.8	18.38	17.8	24 Jan 2022	10.5	off	20.63492063	63
126	306	s50_amputated	d	s50	AMP	5	11	16	20.2	19.88	19.5	11 Feb 2022	11	on	25.3968254	63
127	330	s50_amputated	d	s50	AMP	5	11	16	20	19.35	18.4	7 Mar 2022	12	on	25.3968254	63
128	341	s50_amputated	d	s50	AMP	5	11	16	21.2	20.77	20	18 Mar 2022	12	on	25.3968254	63
129	353	s50_amputated	d	s50	AMP	5	11	16	20.7	20.22	19.4	30 Mar 2022	12.5	off	25.3968254	63
130	21	s50_control	c	s50	CTRL	0	0	0	19.1	18.88	18.5	4 May 2021	1	on	0	47
131	29	s50_control	c	s50	CTRL	1	0	1	19.3	18.82	18.2	11 May 2021	1	on	2.127659574	47
132	32	s50_control	c	s50	CTRL	2	0	2	19.6	19.29	19	14 May 2021	1	on	4.255319149	47
133	43	s50_control	c	s50	CTRL	3	0	3	21.3	20.19	19.3	25 May 2021	1.5	off	6.382978723	47
134	46	s50_control	c	s50	CTRL	3	0	3	20.8	20.32	19.7	28 May 2021	1.5	off	6.382978723	47
135	50	s50_control	c	s50	CTRL	4	0	4	20.5	19.95	19.2	1 Jun 2021	2	on	8.510638298	47
136	72	s50_control	c	s50	CTRL	4	0	4	21	20.54	19.9	22 Jun 2021	2.5	off	8.510638298	47
137	82	s50_control	c	s50	CTRL	4	0	4	20.4	19.96	19.2	2 Jul 2021	3	on	8.510638298	47
138	86	s50_control	c	s50	CTRL	4	0	4	19.9	19.33	18.2	6 Jul 2021	3	on	8.510638298	47
139	103	s50_control	c	s50	CTRL	4	0	4	19.6	19.39	18.9	23 Jul 2021	3.5	off	8.510638298	47
140	107	s50_control	c	s50	CTRL	4	1	5	20.2	19.3	17.9	27 Jul 2021	4	on	10.63829787	47
141	113	s50_control	c	s50	CTRL	4	1	5	20.7	20.27	19.7	2 Aug 2021	4	on	10.63829787	47
142	131	s50_control	c	s50	CTRL	4	1	5	21.8	21.35	20.7	20 Aug 2021	4.5	off	10.63829787	47
143	135	s50_control	c	s50	CTRL	4	3	7	21.9	21.35	20.6	24 Aug 2021	5	on	14.89361702	47
144	137	s50_control	c	s50	CTRL	4	3	7	22.5	21.69	20.8	26 Aug 2021	5	on	14.89361702	47
145	142	s50_control	c	s50	CTRL	4	3	7	20.6	19.92	18.3	31 Aug 2021	5	on	14.89361702	47
146	145	s50_control	c	s50	CTRL	4	4	8	18.9	18.14	17.6	3 Sept 2021	5	on	17.0212766	47
147	157	s50_control	c	s50	CTRL	4	4	8	21.1	20.36	19.4	15 Sept 2021	5.5	off	17.0212766	47
148	166	s50_control	c	s50	CTRL	4	5	9	20.6	19.8	19.1	24 Sept 2021	6	on	19.14893617	47
149	170	s50_control	c	s50	CTRL	5	6	11	19.7	19.36	18.9	28 Sept 2021	6	on	23.40425532	47
150	177	s50_control	c	s50	CTRL	5	7	12	19.3	18.9	18.6	5 Oct 2021	6.5	off	25.53191489	47
151	179	s50_control	c	s50	CTRL	5	7	12	18.9	18.44	18	7 Oct 2021	6.5	off	25.53191489	47
152	184	s50_control	c	s50	CTRL	5	7	12	19.4	18.78	18.2	12 Oct 2021	6.5	off	25.53191489	47
153	194	s50_control	c	s50	CTRL	5	7	12	19.3	18.92	18.3	22 Oct 2021	7	on	25.53191489	47
154	213	s50_control	c	s50	CTRL	6	7	13	18.3	17.56	16.8	10 Nov 2021	7.5	off	27.65957447	47
155	219	s50_control	c	s50	CTRL	6	7	13	16.1	15.5	14.2	16 Nov 2021	8	on	27.65957447	47
156	226	s50_control	c	s50	CTRL	6	7	13	15.5	14.95	14.5	23 Nov 2021	8	on	27.65957447	47
157	227	s50_control	c	s50	CTRL	7	7	14	14.9	14.55	14	24 Nov 2021	8	on	29.78723404	47
158	240	s50_control	c	s50	CTRL	7	7	14	17.8	17.43	16.9	7 Dec 2021	8.5	off	29.78723404	47
159	247	s50_control	c	s50	CTRL	7	7	14	18.8	18.39	17.8	14 Dec 2021	9	on	29.78723404	47
160	249	s50_control	c	s50	CTRL	7	7	14	19.3	18.33	17.8	16 Dec 2021	9	on	29.78723404	47
161	250	s50_control	c	s50	CTRL	7	7	14	19	17.96	17	17 Dec 2021	9	on	29.78723404	47
162	254	s50_control	c	s50	CTRL	7	8	15	16.7	15.96	15	21 Dec 2021	9	on	31.91489362	47
163	268	s50_control	c	s50	CTRL	7	9	16	16.1	15.75	15.1	4 Jan 2022	9.5	off	34.04255319	47
164	270	s50_control	c	s50	CTRL	8	10	18	17.7	17.11	15.9	6 Jan 2022	9.5	off	38.29787234	47
165	275	s50_control	c	s50	CTRL	9	11	20	16.2	15.36	14.5	11 Jan 2022	10	on	42.55319149	47
166	282	s50_control	c	s50	CTRL	11	12	23	18.9	18.4	17.8	18 Jan 2022	10	on	48.93617021	47
167	285	s50_control	c	s50	CTRL	11	12	23	18.9	18.38	17.8	21 Jan 2022	10	on	48.93617021	47
168	288	s50_control	c	s50	CTRL	12	12	24	18.8	18.38	17.8	24 Jan 2022	10.5	off	51.06382979	47
169	306	s50_control	c	s50	CTRL	12	12	24	20.2	19.88	19.5	11 Feb 2022	11	on	51.06382979	47
170	330	s50_control	c	s50	CTRL	12	12	24	20	19.35	18.4	7 Mar 2022	12	on	51.06382979	47
171	341	s50_control	c	s50	CTRL	12	12	24	21.2	20.77	20	18 Mar 2022	12	on	51.06382979	47
172	353	s50_control	c	s50	CTRL	12	12	24	20.7	20.22	19.4	30 Mar 2022	12.5	off	51.06382979	47
173	9	s60_amputated	f	s60	AMP	0	0	0	21.3	20.19	19.3	25 May 2021	1.5	off	0	68
174	12	s60_amputated	f	s60	AMP	0	0	0	20.8	20.32	19.7	28 May 2021	1.5	off	0	68
175	16	s60_amputated	f	s60	AMP	0	0	0	20.5	19.95	19.2	1 Jun 2021	2	on	0	68
176	38	s60_amputated	f	s60	AMP	0	0	0	21	20.54	19.9	22 Jun 2021	2.5	off	0	68
177	48	s60_amputated	f	s60	AMP	0	0	0	20.4	19.96	19.2	2 Jul 2021	3	on	0	68
178	52	s60_amputated	f	s60	AMP	0	0	0	19.9	19.33	18.2	6 Jul 2021	3	on	0	68
179	69	s60_amputated	f	s60	AMP	0	0	0	19.6	19.39	18.9	23 Jul 2021	3.5	off	0	68
180	73	s60_amputated	f	s60	AMP	0	0	0	20.2	19.3	17.9	27 Jul 2021	4	on	0	68
181	79	s60_amputated	f	s60	AMP	0	0	0	20.7	20.27	19.7	2 Aug 2021	4	on	0	68
182	97	s60_amputated	f	s60	AMP	0	0	0	21.8	21.35	20.7	20 Aug 2021	4.5	off	0	68
183	101	s60_amputated	f	s60	AMP	0	0	0	21.9	21.35	20.6	24 Aug 2021	5	on	0	68
184	103	s60_amputated	f	s60	AMP	1	2	3	22.5	21.69	20.8	26 Aug 2021	5	on	4.411764706	68
185	108	s60_amputated	f	s60	AMP	2	3	5	20.6	19.92	18.3	31 Aug 2021	5	on	7.352941176	68
186	111	s60_amputated	f	s60	AMP	2	3	5	18.9	18.14	17.6	3 Sept 2021	5	on	7.352941176	68
187	123	s60_amputated	f	s60	AMP	4	4	8	21.1	20.36	19.4	15 Sept 2021	5.5	off	11.76470588	68
188	132	s60_amputated	f	s60	AMP	4	4	8	20.6	19.8	19.1	24 Sept 2021	6	on	11.76470588	68
189	136	s60_amputated	f	s60	AMP	4	4	8	19.7	19.36	18.9	28 Sept 2021	6	on	11.76470588	68
190	143	s60_amputated	f	s60	AMP	4	4	8	19.3	18.9	18.6	5 Oct 2021	6.5	off	11.76470588	68
191	145	s60_amputated	f	s60	AMP	5	4	9	18.9	18.44	18	7 Oct 2021	6.5	off	13.23529412	68
192	150	s60_amputated	f	s60	AMP	6	4	10	19.4	18.78	18.2	12 Oct 2021	6.5	off	14.70588235	68
193	160	s60_amputated	f	s60	AMP	6	5	11	19.3	18.92	18.3	22 Oct 2021	7	on	16.17647059	68
194	179	s60_amputated	f	s60	AMP	6	5	11	18.3	17.56	16.8	10 Nov 2021	7.5	off	16.17647059	68
195	185	s60_amputated	f	s60	AMP	6	5	11	16.1	15.5	14.2	16 Nov 2021	8	on	16.17647059	68
196	192	s60_amputated	f	s60	AMP	6	5	11	15.5	14.95	14.5	23 Nov 2021	8	on	16.17647059	68
197	193	s60_amputated	f	s60	AMP	6	6	12	14.9	14.55	14	24 Nov 2021	8	on	17.64705882	68
198	206	s60_amputated	f	s60	AMP	6	7	13	17.8	17.43	16.9	7 Dec 2021	8.5	off	19.11764706	68
199	213	s60_amputated	f	s60	AMP	6	7	13	18.8	18.39	17.8	14 Dec 2021	9	on	19.11764706	68
200	215	s60_amputated	f	s60	AMP	6	7	13	19.3	18.33	17.8	16 Dec 2021	9	on	19.11764706	68
201	216	s60_amputated	f	s60	AMP	6	7	13	19	17.96	17	17 Dec 2021	9	on	19.11764706	68
202	220	s60_amputated	f	s60	AMP	6	7	13	16.7	15.96	15	21 Dec 2021	9	on	19.11764706	68
203	234	s60_amputated	f	s60	AMP	6	7	13	16.1	15.75	15.1	4 Jan 2022	9.5	off	19.11764706	68
204	236	s60_amputated	f	s60	AMP	6	7	13	17.7	17.11	15.9	6 Jan 2022	9.5	off	19.11764706	68
205	241	s60_amputated	f	s60	AMP	6	7	13	16.2	15.36	14.5	11 Jan 2022	10	on	19.11764706	68
206	248	s60_amputated	f	s60	AMP	6	7	13	18.9	18.4	17.8	18 Jan 2022	10	on	19.11764706	68
207	251	s60_amputated	f	s60	AMP	6	7	13	18.9	18.38	17.8	21 Jan 2022	10	on	19.11764706	68
208	254	s60_amputated	f	s60	AMP	6	7	13	18.8	18.38	17.8	24 Jan 2022	10.5	off	19.11764706	68
209	272	s60_amputated	f	s60	AMP	6	7	13	20.2	19.88	19.5	11 Feb 2022	11	on	19.11764706	68
210	296	s60_amputated	f	s60	AMP	6	7	13	20	19.35	18.4	7 Mar 2022	12	on	19.11764706	68
211	307	s60_amputated	f	s60	AMP	6	7	13	21.2	20.77	20	18 Mar 2022	12	on	19.11764706	68
212	319	s60_amputated	f	s60	AMP	6	7	13	20.7	20.22	19.4	30 Mar 2022	12.5	off	19.11764706	68
213	9	s60_control	e	s60	CTRL	3	2	5	21.3	20.19	19.3	25 May 2021	1.5	off	9.615384615	52
214	12	s60_control	e	s60	CTRL	3	2	5	20.8	20.32	19.7	28 May 2021	1.5	off	9.615384615	52
215	16	s60_control	e	s60	CTRL	3	3	6	20.5	19.95	19.2	1 Jun 2021	2	on	11.53846154	52
216	38	s60_control	e	s60	CTRL	3	3	6	21	20.54	19.9	22 Jun 2021	2.5	off	11.53846154	52
217	48	s60_control	e	s60	CTRL	4	4	8	20.4	19.96	19.2	2 Jul 2021	3	on	15.38461538	52
218	52	s60_control	e	s60	CTRL	4	4	8	19.9	19.33	18.2	6 Jul 2021	3	on	15.38461538	52
219	69	s60_control	e	s60	CTRL	5	5	10	19.6	19.39	18.9	23 Jul 2021	3.5	off	19.23076923	52
220	73	s60_control	e	s60	CTRL	5	5	10	20.2	19.3	17.9	27 Jul 2021	4	on	19.23076923	52
221	79	s60_control	e	s60	CTRL	5	5	10	20.7	20.27	19.7	2 Aug 2021	4	on	19.23076923	52
222	97	s60_control	e	s60	CTRL	5	6	11	21.8	21.35	20.7	20 Aug 2021	4.5	off	21.15384615	52
223	101	s60_control	e	s60	CTRL	6	8	14	21.9	21.35	20.6	24 Aug 2021	5	on	26.92307692	52
224	103	s60_control	e	s60	CTRL	6	8	14	22.5	21.69	20.8	26 Aug 2021	5	on	26.92307692	52
225	108	s60_control	e	s60	CTRL	6	9	15	20.6	19.92	18.3	31 Aug 2021	5	on	28.84615385	52
226	111	s60_control	e	s60	CTRL	6	10	16	18.9	18.14	17.6	3 Sept 2021	5	on	30.76923077	52
227	123	s60_control	e	s60	CTRL	6	10	16	21.1	20.36	19.4	15 Sept 2021	5.5	off	30.76923077	52
228	132	s60_control	e	s60	CTRL	7	11	18	20.6	19.8	19.1	24 Sept 2021	6	on	34.61538462	52
229	136	s60_control	e	s60	CTRL	7	11	18	19.7	19.36	18.9	28 Sept 2021	6	on	34.61538462	52
230	143	s60_control	e	s60	CTRL	7	11	18	19.3	18.9	18.6	5 Oct 2021	6.5	off	34.61538462	52
231	145	s60_control	e	s60	CTRL	7	11	18	18.9	18.44	18	7 Oct 2021	6.5	off	34.61538462	52
232	150	s60_control	e	s60	CTRL	7	11	18	19.4	18.78	18.2	12 Oct 2021	6.5	off	34.61538462	52
233	160	s60_control	e	s60	CTRL	7	11	18	19.3	18.92	18.3	22 Oct 2021	7	on	34.61538462	52
234	179	s60_control	e	s60	CTRL	7	11	18	18.3	17.56	16.8	10 Nov 2021	7.5	off	34.61538462	52
235	185	s60_control	e	s60	CTRL	7	11	18	16.1	15.5	14.2	16 Nov 2021	8	on	34.61538462	52
236	192	s60_control	e	s60	CTRL	7	11	18	15.5	14.95	14.5	23 Nov 2021	8	on	34.61538462	52
237	193	s60_control	e	s60	CTRL	7	11	18	14.9	14.55	14	24 Nov 2021	8	on	34.61538462	52
238	206	s60_control	e	s60	CTRL	7	11	18	17.8	17.43	16.9	7 Dec 2021	8.5	off	34.61538462	52
239	213	s60_control	e	s60	CTRL	7	11	18	18.8	18.39	17.8	14 Dec 2021	9	on	34.61538462	52
240	215	s60_control	e	s60	CTRL	7	11	18	19.3	18.33	17.8	16 Dec 2021	9	on	34.61538462	52
241	216	s60_control	e	s60	CTRL	7	11	18	19	17.96	17	17 Dec 2021	9	on	34.61538462	52
242	220	s60_control	e	s60	CTRL	7	11	18	16.7	15.96	15	21 Dec 2021	9	on	34.61538462	52
243	234	s60_control	e	s60	CTRL	7	11	18	16.1	15.75	15.1	4 Jan 2022	9.5	off	34.61538462	52
244	236	s60_control	e	s60	CTRL	7	11	18	17.7	17.11	15.9	6 Jan 2022	9.5	off	34.61538462	52
245	241	s60_control	e	s60	CTRL	7	11	18	16.2	15.36	14.5	11 Jan 2022	10	on	34.61538462	52
246	248	s60_control	e	s60	CTRL	7	11	18	18.9	18.4	17.8	18 Jan 2022	10	on	34.61538462	52
247	251	s60_control	e	s60	CTRL	7	11	18	18.9	18.38	17.8	21 Jan 2022	10	on	34.61538462	52
248	254	s60_control	e	s60	CTRL	7	11	18	18.8	18.38	17.8	24 Jan 2022	10.5	off	34.61538462	52
249	272	s60_control	e	s60	CTRL	7	11	18	20.2	19.88	19.5	11 Feb 2022	11	on	34.61538462	52
250	296	s60_control	e	s60	CTRL	7	11	18	20	19.35	18.4	7 Mar 2022	12	on	34.61538462	52
251	307	s60_control	e	s60	CTRL	7	11	18	21.2	20.77	20	18 Mar 2022	12	on	34.61538462	52
252	319	s60_control	e	s60	CTRL	7	11	18	20.7	20.22	19.4	30 Mar 2022	12.5	off	34.61538462	52
