## Supplementary File 03 for "The cost and payout of age on germline regeneration and sexual maturation in *Platynereis dumerilii*": format_noncumulative.csv

	DPA	Treatment	Index	S_Group	Condition	Mature_M	Mature_F	Mature_T
66	184	s40_control	a	s40	CTRL	0	1	1
69	219	s40_control	a	s40	CTRL	1	0	1
71	227	s40_control	a	s40	CTRL	1	0	1
75	250	s40_control	a	s40	CTRL	1	0	1
78	270	s40_control	a	s40	CTRL	0	2	2
80	282	s40_control	a	s40	CTRL	2	3	5
83	306	s40_control	a	s40	CTRL	0	1	1
85	341	s40_control	a	s40	CTRL	0	1	1
86	353	s40_control	a	s40	CTRL	0	1	1
131	29	s50_control	c	s50	CTRL	1	0	1
132	32	s50_control	c	s50	CTRL	1	0	1
133	43	s50_control	c	s50	CTRL	1	0	1
135	50	s50_control	c	s50	CTRL	1	0	1
140	107	s50_control	c	s50	CTRL	0	1	1
143	135	s50_control	c	s50	CTRL	0	2	2
146	145	s50_control	c	s50	CTRL	0	1	1
148	166	s50_control	c	s50	CTRL	0	1	1
149	170	s50_control	c	s50	CTRL	1	1	2
150	177	s50_control	c	s50	CTRL	0	1	1
154	213	s50_control	c	s50	CTRL	1	0	1
157	227	s50_control	c	s50	CTRL	1	0	1
162	254	s50_control	c	s50	CTRL	0	1	1
163	268	s50_control	c	s50	CTRL	0	1	1
164	270	s50_control	c	s50	CTRL	1	1	2
165	275	s50_control	c	s50	CTRL	1	1	2
166	282	s50_control	c	s50	CTRL	2	1	3
168	288	s50_control	c	s50	CTRL	1	0	1
213	9	s60_control	e	s60	CTRL	3	2	5
215	16	s60_control	e	s60	CTRL	0	1	1
217	48	s60_control	e	s60	CTRL	1	1	2
219	69	s60_control	e	s60	CTRL	1	1	2
222	97	s60_control	e	s60	CTRL	0	1	1
223	101	s60_control	e	s60	CTRL	1	2	3
225	108	s60_control	e	s60	CTRL	0	1	1
226	111	s60_control	e	s60	CTRL	0	1	1
228	132	s60_control	e	s60	CTRL	1	1	2
20	170	s40_amputated	b	s40	AMP	1	0	1
31	249	s40_amputated	b	s40	AMP	1	1	2
32	250	s40_amputated	b	s40	AMP	1	0	1
33	254	s40_amputated	b	s40	AMP	0	1	1
35	270	s40_amputated	b	s40	AMP	1	0	1
36	275	s40_amputated	b	s40	AMP	1	1	2
37	282	s40_amputated	b	s40	AMP	2	1	3
39	288	s40_amputated	b	s40	AMP	0	1	1
41	330	s40_amputated	b	s40	AMP	0	2	2
99	131	s50_amputated	d	s50	AMP	0	1	1
100	135	s50_amputated	d	s50	AMP	1	2	3
101	137	s50_amputated	d	s50	AMP	0	1	1
102	142	s50_amputated	d	s50	AMP	1	0	1
105	166	s50_amputated	d	s50	AMP	1	1	2
106	170	s50_amputated	d	s50	AMP	0	1	1
111	213	s50_amputated	d	s50	AMP	1	0	1
113	226	s50_amputated	d	s50	AMP	0	1	1
116	247	s50_amputated	d	s50	AMP	0	1	1
123	282	s50_amputated	d	s50	AMP	1	0	1
126	306	s50_amputated	d	s50	AMP	0	3	3
184	103	s60_amputated	f	s60	AMP	1	2	3
185	108	s60_amputated	f	s60	AMP	1	1	2
187	123	s60_amputated	f	s60	AMP	2	1	3
191	145	s60_amputated	f	s60	AMP	1	0	1
192	150	s60_amputated	f	s60	AMP	1	0	1
193	160	s60_amputated	f	s60	AMP	0	1	1
197	193	s60_amputated	f	s60	AMP	0	1	1
198	206	s60_amputated	f	s60	AMP	0	1	1
