## Supplementary File 03 for "The cost and payout of age on germline regeneration and sexual maturation in *Platynereis dumerilii*": Single Worm Counts - Statistical Tests.xlsx

### Sheet: Multivariate ANOVAs with BH Cor
7DPA						Df	Sum	Mean	F value	Pr(>F)
	s40_control	s40_amputated	s60_control		Segment.group	1	150.5	150.47	51.247	1.68e-11	***
s40_amputated	0.98	-	-		Treatment	1	0.5	0.51	0.173	0.678
s60_control	2.1e-06	2.1e-06			Segment.group:Treatment	1	0.4	0.4	0.135	0.714
s60_amputated	3e-06	2.4e-06	0.7		Residuals	192	563.7	2.94
14DPA						Df	Sum	Mean	F value	Pr(>F)
	s40_control	s40_amputated	s60_control		Segment.group	1	3	3	0.217	0.643
s40_amputated	9.7e-06	-	-		Treatment	1	1008	1008	71.925	7.14e-13	***
s60_control	0.14	7.1e-08	-		Segment.group:Treatment	1	0.1	0.1	0.009	0.924
s60_amputated	5.1e-06	0.2	4e-09		Residuals	83	1163.2	14
28DPA						Df	Sum	Mean	F value	Pr(>F)
	s40_control	s40_amputated	s60_control		Segment.group	1	8	8	0.257	0.613
s40_amputated	2.6e-16	-	-		Treatment	1	11281	11281	343.187	< 2e-16	***
s60_control	0.00066	< 2e-16	-		Segment.group:Treatment	1	624	624	18.969	2.94e-05	***
s60_amputated	< 2e-16	0.01058	<2.00E-16		Residuals	113	3714	33
63DPA						Df	Sum	Mean	F value	Pr(>F)
	s40_control	s40_amputated	s60_control		Segment.group	1	5	5	0.15	0.7
s40_amputated	< 2e-16	-	-		Treatment	1	15748	15748	468.1	< 2e-16	***
s60_control	0.00099	< 2e-16	-		Segment.group:Treatment	1	683	683	20.32	3.98e-05	***
s60_amputated	< 2e-16	0.0072	<2.00E-16		Residuals	50	1682	34

### Sheet: A&F_F3_tukey-kramer-outputs
Fit: aov(formula = Segments.added ~ Index, data = sing_7DPA)
$Index
	diff	lwr	upr	p adj
b-a	0.00976043	-1.16862	1.18814	0.999996	40a-40c	NS
c-a	-2.77391	-4.01483	-1.533	2e-07	60c-40c	***
d-a	-1.66514	-2.80278	-0.527505	0.0011366	60a-40c	**
c-b	-2.78367	-4.00679	-1.56056	1e-07	60c-40a	***
d-b	-1.6749	-2.7931	-0.556704	0.0008181	60a-40a	***
d-c	1.10877	-0.0751403	2.29268	0.0753896	60a-60c	NS
Fit: aov(formula = Segments.added ~ Index, data = sing_14DPA)
$Index
	diff	lwr	upr	p adj
b-a	7.04737	3.09902	10.9957	6.33e-05	40a-40c	***
c-a	-2.23445	-5.39962	0.930718	0.25753	60c-40c	NS
d-a	5.10526	2.26563	7.94489	5.55e-05	60a-40c	***
c-b	-9.28182	-13.1362	-5.42742	1e-07	60c-40a	***
d-b	-1.9421	-5.53399	1.64977	0.492397	60a-40a	NS
d-c	7.33971	4.63223	10.0472	0	60a-60c	***
Fit: aov(formula = Segments.added ~ Index, data = sing_28DPA)
$Index
	diff	lwr	upr	p adj
b-a	14.8214	10.8767	18.7661	0	40a-40c	***
c-a	-5.44805	-9.24038	-1.65572	0.0015915	60c-40c	**
d-a	18.7074	14.8593	22.5554	0	60a-40c	***
c-b	-20.2695	-24.0618	-16.4772	0	60c-40a	***
d-b	3.88594	0.037872	7.73402	0.0468366	60a-40a	*
d-c	24.1554	20.4637	27.8471	0	60a-60c	***
Fit: aov(formula = Segments.added ~ Index, data = sing_63DPA)
$Index
	diff	lwr	upr	p adj
b-a	27.3571	21.4311	33.2832	0	40a-40c	***
c-a	-8.9011	-14.9401	-2.86212	0.0014947	60c-40c	**
d-a	33.5	27.5739	39.4261	0	60a-40c	***
c-b	-36.2582	-42.2972	-30.2193	0	60c-40a	***
d-b	6.14286	0.216771	12.0689	0.0394926	60a-40a	*
d-c	42.4011	36.3621	48.4401	0	60a-60c	***
