## Supplementary File 04 for "The cost and payout of age on germline regeneration and sexual maturation in *Platynereis dumerilii*"

### Sheet: Sheet1
Pool name	Sequence
B3_vasa_43	GTCCCTGCCTCTATATCTTTCAGAAAGGCACTTTAGAACAAGCGC
B3_vasa_43	TGGAATGGGGAAGCAGCTTGAGGTTTTCCACTCAACTTTAACCCG
B3_vasa_43	GTCCCTGCCTCTATATCTTTTCCGAGGTAAAAGTCTGCATATAAG
B3_vasa_43	TCATTCATGAAATGCAAGGCAAGATTTCCACTCAACTTTAACCCG
B3_vasa_43	GTCCCTGCCTCTATATCTTTAGCTTACTCTCAATTAGCGACATAA
B3_vasa_43	TTTTAATAACGTGGATGAGAAGAGATTCCACTCAACTTTAACCCG
B3_vasa_43	GTCCCTGCCTCTATATCTTTCAGTCGATTCATCACTGAATGGTTG
B3_vasa_43	TTTTCTTTCCTAGTCCCTAATTTCCTTCCACTCAACTTTAACCCG
B3_vasa_43	GTCCCTGCCTCTATATCTTTAAAACTAGAAATTAACATGATTAAA
B3_vasa_43	ACAGCTGCATATATGTTTAACGTCATTCCACTCAACTTTAACCCG
B3_vasa_43	GTCCCTGCCTCTATATCTTTAAATTTACACATGTTGTAGGTCACT
B3_vasa_43	AAAACATTTCATTGAGATACATAATTTCCACTCAACTTTAACCCG
B3_vasa_43	GTCCCTGCCTCTATATCTTTTCTACATAGGCACCGTTTAGCACCA
B3_vasa_43	AACTTTCTCTTTAACCAACTGTACATTCCACTCAACTTTAACCCG
B3_vasa_43	GTCCCTGCCTCTATATCTTTTTGTACTCTACTAGCCAAGAATCAA
B3_vasa_43	AGAATAATAGCACATCCGGTACAATTTCCACTCAACTTTAACCCG
B3_vasa_43	GTCCCTGCCTCTATATCTTTGGCTAACAAAAGAACTACTTAAAAG
B3_vasa_43	GGTTTCAGAAACTGGTCCAGCCCAGTTCCACTCAACTTTAACCCG
B3_vasa_43	GTCCCTGCCTCTATATCTTTTACAAGTTCAAGCATTAATCTACTT
B3_vasa_43	GGGAGTAAATGAACCAAAGAGCGCATTCCACTCAACTTTAACCCG
B3_vasa_43	GTCCCTGCCTCTATATCTTTGTCATCACCACCGCCAGCATCGCCT
B3_vasa_43	TTGTCTGGAGATTTAATCCCAGTCCTTCCACTCAACTTTAACCCG
B3_vasa_43	GTCCCTGCCTCTATATCTTTGCATCTTCTGTGGTTTTCCTCATTC
B3_vasa_43	AATCCATTGGAACTTCCGCCGAATCTTCCACTCAACTTTAACCCG
B3_vasa_43	GTCCCTGCCTCTATATCTTTCGCCTCCCTGGAATCCACTAGAAAT
B3_vasa_43	TACGGGTGTCCTTGGCGCCAAATCTTTCCACTCAACTTTAACCCG
B3_vasa_43	GTCCCTGCCTCTATATCTTTTGGGACAACTTGTTGTGCGTCGCCG
B3_vasa_43	TCCCTCCGCGATCTCCTCAAGCCATTTCCACTCAACTTTAACCCG
B3_vasa_43	GTCCCTGCCTCTATATCTTTTTGTCTTGGTTAACATCCGGATCGA
B3_vasa_43	GTTTTGACGAGGGATCGAGCAAGTTTTCCACTCAACTTTAACCCG
B3_vasa_43	GTCCCTGCCTCTATATCTTTAACGACCGGTTCGACCAATTCTGTG
B3_vasa_43	ATGATGTGGCCTTTCCAAGATTACCTTCCACTCAACTTTAACCCG
B3_vasa_43	GTCCCTGCCTCTATATCTTTGTAGTTTATGACGTGCTTGACGCCA
B3_vasa_43	GTACTCATCAATGCCACTGGGGAGATTCCACTCAACTTTAACCCG
B3_vasa_43	GTCCCTGCCTCTATATCTTTGTAGCAATCAAGATCGGAGCTCGGC
B3_vasa_43	ATATCAAGACCTCTGGCAGCCACTGTTCCACTCAACTTTAACCCG
B3_vasa_43	GTCCCTGCCTCTATATCTTTTTTCCCTCTGCAAACGATCTCCGTG
B3_vasa_43	TTTTGAAGTCCAACAAGGCCTCTTCTTCCACTCAACTTTAACCCG
B3_vasa_43	GTCCCTGCCTCTATATCTTTCAGATACGCAGCAAGGAAATCAGCA
B3_vasa_43	ACTTGTGGCAGGGTACTGTTCTTGGTTCCACTCAACTTTAACCCG
B3_vasa_43	GTCCCTGCCTCTATATCTTTTGGTGACTTGGTGGACTTCCTGAGT
B3_vasa_43	CCACGAGCTTCTCCCTCTTCTCGTATTCCACTCAACTTTAACCCG
B3_vasa_43	GTCCCTGCCTCTATATCTTTGACAGTCACAAACACATACTCGCTC
B3_vasa_43	GTCGGAGTTGGCACCACCCACTCGTTTCCACTCAACTTTAACCCG
B3_vasa_43	GTCCCTGCCTCTATATCTTTGCAGCGAAGGTTGCGCTGAACATGA
B3_vasa_43	AACTCCTTGGCAAGCTGCTGGATCTTTCCACTCAACTTTAACCCG
B3_vasa_43	GTCCCTGCCTCTATATCTTTCGAAGGTTGTGACGAGCTTTCTGAT
B3_vasa_43	TCTGTCTCTGGCCTTTCTCGGGCATTTCCACTCAACTTTAACCCG
B3_vasa_43	GTCCCTGCCTCTATATCTTTATCGGCTTCATCCAGGATGAGGTAC
B3_vasa_43	GGGCTCGAAACCCATGTCCAACATATTCCACTCAACTTTAACCCG
B3_vasa_43	GTCCCTGCCTCTATATCTTTCCAATGAAGTCGAGCAATCGACCGG
B3_vasa_43	ACCTTCGACAAGTTAATCTTGCCCTTTCCACTCAACTTTAACCCG
B3_vasa_43	GTCCCTGCCTCTATATCTTTCCAGTTCTCTGGCTTGGTATCCAAC
B3_vasa_43	TACCAACGACAACGTGGGCGCCCTTTTCCACTCAACTTTAACCCG
B3_vasa_43	GTCCCTGCCTCTATATCTTTGACGCAAGTTGAAGAAGCAAACTTC
B3_vasa_43	AGTTCCACCGTAAACGACGACTGGTTTCCACTCAACTTTAACCCG
B3_vasa_43	GTCCCTGCCTCTATATCTTTTCTCTGGTGGGTCCAACGATAATAG
B3_vasa_43	GCTTCGAGATAGATCTGGTTGACCATTCCACTCAACTTTAACCCG
B3_vasa_43	GTCCCTGCCTCTATATCTTTAACCTCCTTCGATGAGATCATTCTT
B3_vasa_43	CAGGGTATTGGGGTCCTCCAAAACCTTCCACTCAACTTTAACCCG
B3_vasa_43	GTCCCTGCCTCTATATCTTTCATCAAGTCTTTGCCTGAGAGGACG
B3_vasa_43	TTTTCCGGATCCTGTTTGAGCACAGTTCCACTCAACTTTAACCCG
B3_vasa_43	GTCCCTGCCTCTATATCTTTGGCCGATCGTACTTGGCTTTACGTA
B3_vasa_43	GGGATAGCCCACTTCTGGATAGGGGTTCCACTCAACTTTAACCCG
B3_vasa_43	GTCCCTGCCTCTATATCTTTAGGAATAGACTCGTATTTGTCAAAG
B3_vasa_43	TGGTGCATTAGTGCCTGACACTTCATTCCACTCAACTTTAACCCG
B3_vasa_43	GTCCCTGCCTCTATATCTTTAGGGCATTCACGAGAGAAATGTCCC
B3_vasa_43	GTTACCACCGGAATCACCACCGCCATTCCACTCAACTTTAACCCG
B3_vasa_43	GTCCCTGCCTCTATATCTTTCCTCCACTGCCGCCGCCGCCTCCAA
B3_vasa_43	TCCCCGCACTTGAAGCATCCCTTGCTTCCACTCAACTTTAACCCG
B3_vasa_43	GTCCCTGCCTCTATATCTTTCACCGCCTCTGGAACCACCAAATCC
B3_vasa_43	CACCACCACCGCCAGAGCTTCCGAATTCCACTCAACTTTAACCCG
B3_vasa_43	GTCCCTGCCTCTATATCTTTGGGACATTCACGGGAGAAATGGCCC
B3_vasa_43	ACCGCCGCCTCCGGAACTTCCTCCGTTCCACTCAACTTTAACCCG
B3_vasa_43	GTCCCTGCCTCTATATCTTTCCACCTCCTCCGCCGCCGCCTCCAC
B3_vasa_43	TCTCCACACTTGAAACATGCCCTACTTCCACTCAACTTTAACCCG
B3_vasa_43	GTCCCTGCCTCTATATCTTTTGTGACCCTCGCCACCACATTTGTA
B3_vasa_43	CTCCAGCATCCGGGCAATCACGGGCTTCCACTCAACTTTAACCCG
B3_vasa_43	GTCCCTGCCTCTATATCTTTTCGCTTTCCTCCGAATCCACCACCC
B3_vasa_43	ACCGCTGCTGCCACCGCCACCACCTTTCCACTCAACTTTAACCCG
B3_vasa_43	GTCCCTGCCTCTATATCTTTGATCCAAATCCGTTACTACGACTGC
B3_vasa_43	GGCTCATCATCTCCTCCAGCACCTCTTCCACTCAACTTTAACCCG
B3_vasa_43	GTCCCTGCCTCTATATCTTTCCCGGGAGCCAAATTTGCTGCCAAA
B3_vasa_43	ATCCTCCACTCTCATTTGAATTCTCTTCCACTCAACTTTAACCCG
B3_vasa_43	GTCCCTGCCTCTATATCTTTCCATGCCACGGCCTCTTCCAAAGTT
B3_vasa_43	CCCCTTGCGAGTCGTCACCGCCTTTTTCCACTCAACTTTAACCCG
