## Supplementary File 05 for "The cost and payout of age on germline regeneration and sexual maturation in *Platynereis dumerilii*"

### Sheet: Sheet1
HCR	Group	Stage	Worm	AC	GCs in original	GCs in regenerated	Sex	Singlet oocytes	Regenerated Segment Number	Total Segment Number (including original segments)	Regeneration stage
HCR 16	40S	7DPA	W1	ring	2	1	?	no	1	9	Beyond st 5
HCR 16	40S	7DPA	W2	stripe	6	0	?	no	0	8	Abnormal
HCR 16	40S	7DPA	W3	stripe	2	0	?	no	2	10	Beyond st 5
HCR 16	40S	7DPA	W4	ring	0	0	?	no	3	11	Beyond st 5
HCR 16	40S	7DPA	W5	ring	12	0	?	no	2	10	Beyond st 5
HCR 16	40S	14DPA	W1	ring	0	0	?	no	12	20
HCR 16	40S	14DPA	W2	ring	2	0	?	no	6	14
HCR 16	40S	14DPA	W3	stripe	0	0	?	no	12	20
HCR 16	40S	14DPA	W4	stripe	0	0	?	no	15	23
HCR 16	40S	14DPA	W5	ring	4	3	?	no	12	20
HCR 16	40S	23 DPA	W1	ring	1	0	?	no	15	23
HCR 16	40S	23 DPA	W2	stripe	0	10	?	no	20	28
HCR 16	40S	23 DPA	W3	ring	1	2	?	no	18	26
HCR 16	40S	23 DPA	W4	stripe	1	3	?	no	15	23
HCR 16	40S	23 DPA	W5	ring	0	5	?	no	17	25
HCR 16	40S	23 DPA	W6	ring	7	72	F	no	22	30
HCR 16	40S	23 DPA	W7	ring	0	0	?	no	16	24
HCR 16	40S	23 DPA	W8	stripe	0	4	F	no	12	20
HCR 16	60S	7DPA	W1	dispersed	4	0	F	no	0	8	Beyond st 5
HCR 16	60S	7DPA	W2	dispersed	13	0	F	yes	0	8	st2 or abnormal?
HCR 16	60S	7DPA	W3	dispersed	6	0	F	no	0	8	st2 or abnormal?
HCR 16	60S	7DPA	W4	stripe	2	2	F	no	2	10
HCR 16	60S	7DPA	W5	dispersed	1	0	?	no	0	8	st4
HCR 16	60S	7DPA	W6	stripe	14	0	M	no	0	8	st1
HCR 16	60S	14DPA	W1	ring	13	0	M	no	0	8	abnormal?
HCR 16	60S	14DPA	W2	dispersed	41	32	F	yes	8	16
HCR 16	60S	14DPA	W3	dispersed	1	3	M	no	11	19
HCR 16	60S	14DPA	W4	stripe	4	2	M	no	12	20
HCR 16	60S	14DPA	W5	dispersed	6	6	?	no	13	21
HCR 16	60S	14DPA	W6	dispersed	10	3	M	no	8	16
HCR 16	60S	23 DPA	W2	stripe	8	19	?	no	18	26
HCR 16	60S	23 DPA	W3	dispersed	15	23	F	yes	29	37
HCR 16	60S	23 DPA	W4	dispersed	16	0	F	yes	0	8	st1
HCR 16	60S	23 DPA	W5	dispersed	1	hard to see	?	no	6	14
HCR 16	60S	23 DPA	W6	dispersed	14	6	F	yes	19	27
HCR 16	60S	23 DPA	W7	dispersed	8	13	F	yes	25	33

### Sheet: Sheet2
	40s	60s
	2	4
	6	13
	2	6
	0	2
	12	1
	0	14
	2	13
	0	41
	0	1
	4	4
	1	6
	0	10
	1	41
	1	8
	0	15
	7	16
	0	1
	0	14
		8
Median	1	8
Mean	2.11111	11.4737
